# A haplotype-based breeding framework for the precise pyramiding of elite QTL alleles: a lettuce case study

**DOI:** 10.64898/2026.08.12.744550

**Authors:** Zhen Tu, Guangbao Luo, Li Xiao, Mingxiang Wei, Junhong Zhang, Xin Wang

## Abstract

The efficient pyramiding of favorable alleles underlying complex traits remains a major challenge in crop breeding as most quantitative trait loci (QTLs) have not been resolved to causal genes, limiting their direct application in marker-assisted breeding. Although haplotypes provide more informative genetic units than individual markers, existing haplotype-based studies have largely focused on genetic interpretation and elite haplotype discovery, whereas computational frameworks for translating haplotypes into breeding decisions remain limited. Here, we developed HAPBDB, a haplotype-guided breeding framework that directly translates regional haplotypes into parental selection, cross design, and elite QTL pyramiding, and applied it to a lettuce genomic breeding panel. HAPBDB accurately reconstructed functional haplotypes at known loci and resolved elite haplotypes for five major QTLs controlling flowering time and yield. Integrating haplotype information across loci enabled systematic identification of accessions carrying complementary elite haplotypes and rational design of crosses that maximized favorable haplotype accumulation while minimizing segregating loci. Experimental validation using QTL-specific molecular markers demonstrated concordance between predicted and observed multi-locus genotypes across all designed F hybrids. Our results demonstrated that regional haplotypes can serve as practical breeding units even when the underlying causal genes remain unknown, thereby enabling the direct utilization of genetically mapped QTLs for precision breeding. By bridging the gap between genomic discovery and practical breeding, HAPBDB provides a practical framework for converting genomic information into breeding decisions and accelerating precision improvement of complex traits.
