## Supplemental Table for "A haplotype-based breeding framework for the precise pyramiding of elite QTL alleles: a lettuce case study"

### Sheet: Supplementary Table 1
Supplementary Table 1. The information of accessions used in this study
#id	category	Missing	Heterozygosis	Total
aculeata_add	aculeata	7791	3337	203255
B11	Atypical	37745	44	203255
B17	Atypical	37916	60	203255
B18	Atypical	35705	71	203255
B23	Atypical	39957	19	203255
B29	Atypical	39451	54	203255
B32	Atypical	35078	80	203255
B34	Atypical	39858	52	203255
B4	Atypical	39568	32	203255
C12	Atypical	39144	74	203255
C12-2	Atypical	1705	1781	203255
C15	Atypical	1662	2760	203255
C18	Atypical	40119	13	203255
C20	Atypical	39058	185	203255
C28	Atypical	39525	208	203255
C5	Atypical	38584	90	203255
C9	Atypical	38668	42	203255
L13	Atypical	40218	29	203255
L14	Atypical	38417	110	203255
L15	Atypical	39797	34	203255
L18	Atypical	37235	41	203255
L19	Atypical	36448	22	203255
L2	Atypical	38573	29	203255
L23	Atypical	40265	17	203255
L24	Atypical	38366	32	203255
L29	Atypical	36927	89	203255
L30	Atypical	37442	38	203255
L36	Atypical	36192	91	203255
L4	Atypical	35697	63	203255
L9	Atypical	39968	108	203255
R13	Atypical	33168	114	203255
R18	Atypical	38596	52	203255
R25	Atypical	34623	40	203255
R34	Atypical	40461	20	203255
R39	Atypical	40861	27	203255
R40	Atypical	33054	101	203255
R43	Atypical	39455	3358	203255
R9	Atypical	35803	68	203255
S15	Atypical	31601	141	203255
X5	Atypical	34512	54	203255
X8	Atypical	37915	45	203255
B1	Butterhead	37709	67	203255
B10	Butterhead	37652	71	203255
B12	Butterhead	38946	55	203255
B13	Butterhead	39129	77	203255
B14	Butterhead	40191	74	203255
B15	Butterhead	38831	56	203255
B2	Butterhead	39270	39	203255
B20	Butterhead	40165	49	203255
B21	Butterhead	40119	91	203255
B24	Butterhead	39550	37	203255
B25	Butterhead	32808	54	203255
B26	Butterhead	38659	29	203255
B27	Butterhead	39507	75	203255
B28	Butterhead	35660	53	203255
B3	Butterhead	34980	72	203255
B30	Butterhead	40824	70	203255
B31	Butterhead	39047	48	203255
B35	Butterhead	38796	41	203255
B36	Butterhead	39550	67	203255
B37	Butterhead	34371	78	203255
B5	Butterhead	39756	49	203255
B6	Butterhead	40118	57	203255
B7	Butterhead	35430	22	203255
B8	Butterhead	40002	58	203255
B9	Butterhead	40022	50	203255
L11	Butterhead	40883	63	203255
L26	Butterhead	39766	2425	203255
WW_B25	Butterhead	1824	2047	203255
C10	Crisphead	39293	158	203255
C14	Crisphead	37822	49	203255
C19	Crisphead	40470	49	203255
C21	Crisphead	40113	20	203255
C22	Crisphead	38291	9	203255
C23	Crisphead	39327	9	203255
C24	Crisphead	39911	18	203255
C25	Crisphead	38491	18	203255
C27	Crisphead	37611	14	203255
C31	Crisphead	39820	8	203255
C32	Crisphead	35650	11	203255
C34	Crisphead	39663	21	203255
C35	Crisphead	37004	9	203255
C4	Crisphead	37900	29	203255
C6	Crisphead	40165	393	203255
C8	Crisphead	38418	10	203255
E26J_add	Crisphead	3305	1308	203255
L12	Crisphead	37659	13	203255
salinas	Crisphead	8	154	203255
WW_C27	Crisphead	687	825	203255
X18	Crisphead	31473	22	203255
L1	Looseleaf	37699	90	203255
L16	Looseleaf	39341	48	203255
L20	Looseleaf	39126	47	203255
L25	Looseleaf	35720	98	203255
L3	Looseleaf	32488	52	203255
L31	Looseleaf	39516	93	203255
L32	Looseleaf	37959	51	203255
L34	Looseleaf	40347	49	203255
L37	Looseleaf	33148	900	203255
L5	Looseleaf	40315	30	203255
R26	Looseleaf	36126	32	203255
R31	Looseleaf	34028	38	203255
S1_add	Looseleaf	3008	1925	203255
S17	Looseleaf	36275	80	203255
X2	Looseleaf	33621	56	203255
X4	Looseleaf	35499	173	203255
X7	Looseleaf	36139	3225	203255
1	MAGIC	1769	1836	203255
2	MAGIC	1929	2012	203255
3	MAGIC	1751	1857	203255
4	MAGIC	1593	1813	203255
5	MAGIC	1878	5010	203255
6	MAGIC	1864	1772	203255
7	MAGIC	1577	10494	203255
8	MAGIC	2359	1838	203255
9	MAGIC	1576	1741	203255
10	MAGIC	1732	1865	203255
11	MAGIC	1576	10396	203255
12	MAGIC	1764	2839	203255
14	MAGIC	2029	1977	203255
16	MAGIC	2055	2006	203255
18	MAGIC	1625	1863	203255
19	MAGIC	7008	1718	203255
20	MAGIC	1762	1824	203255
22	MAGIC	1839	12079	203255
24	MAGIC	2022	7792	203255
25	MAGIC	2438	2018	203255
26	MAGIC	2295	1795	203255
27	MAGIC	2686	2186	203255
28	MAGIC	1913	3511	203255
29	MAGIC	2044	1934	203255
30	MAGIC	1705	2464	203255
31	MAGIC	2411	6837	203255
32	MAGIC	1933	4787	203255
33	MAGIC	1875	1720	203255
34	MAGIC	2009	2112	203255
35	MAGIC	1813	1838	203255
36	MAGIC	1618	3030	203255
37	MAGIC	1949	1825	203255
38	MAGIC	2056	2906	203255
40	MAGIC	1923	2095	203255
41	MAGIC	1961	1860	203255
42	MAGIC	1899	1827	203255
43	MAGIC	2621	15546	203255
44	MAGIC	2335	10236	203255
45	MAGIC	1502	2162	203255
46	MAGIC	1476	17681	203255
47	MAGIC	1804	3190	203255
48	MAGIC	1267	2752	203255
49	MAGIC	2878	1762	203255
52	MAGIC	2142	18187	203255
56	MAGIC	2498	3593	203255
57	MAGIC	1993	1815	203255
58	MAGIC	2149	1802	203255
59	MAGIC	1930	2558	203255
61	MAGIC	1950	2202	203255
62	MAGIC	2117	11406	203255
63	MAGIC	1789	3196	203255
64	MAGIC	1980	2011	203255
65	MAGIC	1975	2122	203255
66	MAGIC	1463	5314	203255
67	MAGIC	1698	3050	203255
68	MAGIC	1724	1873	203255
70	MAGIC	1656	2227	203255
71	MAGIC	2532	1771	203255
72	MAGIC	1807	1962	203255
73	MAGIC	1910	2469	203255
75	MAGIC	2085	3424	203255
76	MAGIC	1709	1843	203255
77	MAGIC	2139	4373	203255
78	MAGIC	2404	2266	203255
79	MAGIC	1906	2396	203255
80	MAGIC	1942	16611	203255
82	MAGIC	1827	1775	203255
83	MAGIC	2440	2387	203255
84	MAGIC	1955	1988	203255
85	MAGIC	1882	2221	203255
86	MAGIC	2639	1807	203255
87	MAGIC	2521	2370	203255
88	MAGIC	2259	1833	203255
89	MAGIC	1802	2100	203255
90	MAGIC	1273	7143	203255
91	MAGIC	1970	2976	203255
92	MAGIC	2019	2389	203255
93	MAGIC	1849	2377	203255
94	MAGIC	2168	1945	203255
95	MAGIC	2019	2392	203255
96	MAGIC	1679	12594	203255
97	MAGIC	1476	2132	203255
98	MAGIC	2040	1947	203255
99	MAGIC	2605	1865	203255
100	MAGIC	1999	8227	203255
101	MAGIC	2608	2501	203255
103	MAGIC	2299	2517	203255
104	MAGIC	2399	2500	203255
105	MAGIC	2576	1832	203255
106	MAGIC	2454	2812	203255
107	MAGIC	2309	2519	203255
108	MAGIC	1555	9128	203255
109	MAGIC	1662	5529	203255
111	MAGIC	2155	4066	203255
112	MAGIC	2370	1855	203255
113	MAGIC	2516	2389	203255
114	MAGIC	2011	3475	203255
115	MAGIC	2379	2279	203255
116	MAGIC	1660	1738	203255
117	MAGIC	2016	1871	203255
118	MAGIC	2006	1676	203255
119	MAGIC	2160	1804	203255
120	MAGIC	1922	14987	203255
121	MAGIC	2486	1652	203255
122	MAGIC	2267	3751	203255
123	MAGIC	2938	1887	203255
124	MAGIC	2564	1563	203255
125	MAGIC	2468	2591	203255
126	MAGIC	1650	23526	203255
127	MAGIC	2553	3133	203255
128	MAGIC	1635	1888	203255
129	MAGIC	5266	2053	203255
130	MAGIC	2631	2223	203255
131	MAGIC	1985	1615	203255
132	MAGIC	2863	2341	203255
133	MAGIC	2573	1819	203255
134	MAGIC	3121	6736	203255
135	MAGIC	2173	2036	203255
136	MAGIC	2116	1865	203255
137	MAGIC	2432	3519	203255
138	MAGIC	2085	2370	203255
139	MAGIC	2284	2326	203255
140	MAGIC	2894	2105	203255
141	MAGIC	2580	3334	203255
142	MAGIC	2167	3512	203255
143	MAGIC	2066	9144	203255
144	MAGIC	1725	1884	203255
145	MAGIC	2377	1956	203255
146	MAGIC	2379	2104	203255
147	MAGIC	2015	1780	203255
148	MAGIC	2327	1770	203255
149	MAGIC	2019	1746	203255
150	MAGIC	2309	1927	203255
151	MAGIC	2408	9058	203255
152	MAGIC	2394	1981	203255
153	MAGIC	2564	2146	203255
154	MAGIC	2599	5161	203255
155	MAGIC	2747	4091	203255
156	MAGIC	1898	3353	203255
157	MAGIC	2479	8376	203255
158	MAGIC	2071	2671	203255
159	MAGIC	1987	4870	203255
160	MAGIC	1893	1536	203255
161	MAGIC	2109	2030	203255
162	MAGIC	2268	2754	203255
163	MAGIC	1957	1781	203255
164	MAGIC	2377	2444	203255
165	MAGIC	2613	2044	203255
166	MAGIC	2179	1972	203255
167	MAGIC	2721	2010	203255
168	MAGIC	1939	1906	203255
169	MAGIC	2013	23076	203255
170	MAGIC	1887	1491	203255
171	MAGIC	2755	2273	203255
172	MAGIC	1974	2048	203255
173	MAGIC	1796	2039	203255
174	MAGIC	2588	6554	203255
175	MAGIC	2036	1837	203255
176	MAGIC	1676	1716	203255
177	MAGIC	1853	1910	203255
178	MAGIC	1903	2801	203255
179	MAGIC	1771	1939	203255
180	MAGIC	1904	2364	203255
181	MAGIC	1730	1829	203255
182	MAGIC	1825	1807	203255
183	MAGIC	2273	1908	203255
184	MAGIC	1961	1865	203255
185	MAGIC	1791	2084	203255
186	MAGIC	2149	1888	203255
187	MAGIC	2345	1811	203255
188	MAGIC	1812	2080	203255
189	MAGIC	1802	2201	203255
190	MAGIC	1908	2645	203255
191	MAGIC	2167	3405	203255
192	MAGIC	1747	1919	203255
193	MAGIC	1608	2281	203255
194	MAGIC	1974	2383	203255
195	MAGIC	1727	2276	203255
196	MAGIC	1772	2056	203255
197	MAGIC	1690	1969	203255
198	MAGIC	1832	2032	203255
199	MAGIC	1810	1906	203255
200	MAGIC	1856	1840	203255
201	MAGIC	1921	1887	203255
202	MAGIC	1947	25002	203255
203	MAGIC	2125	2732	203255
204	MAGIC	1735	4099	203255
205	MAGIC	1907	1835	203255
206	MAGIC	1881	1856	203255
207	MAGIC	2226	1762	203255
208	MAGIC	1816	1769	203255
209	MAGIC	2075	2008	203255
210	MAGIC	2105	1722	203255
211	MAGIC	1517	1897	203255
212	MAGIC	1374	2143	203255
213	MAGIC	1762	2364	203255
214	MAGIC	1558	2445	203255
215	MAGIC	1653	1858	203255
216	MAGIC	1866	2138	203255
217	MAGIC	1662	2613	203255
218	MAGIC	2008	1683	203255
219	MAGIC	1832	3708	203255
220	MAGIC	1671	4621	203255
221	MAGIC	1741	1990	203255
222	MAGIC	2035	2798	203255
223	MAGIC	1754	1997	203255
224	MAGIC	1573	2047	203255
225	MAGIC	1489	3614	203255
226	MAGIC	1604	2044	203255
227	MAGIC	1843	1791	203255
228	MAGIC	2033	1916	203255
229	MAGIC	1715	2087	203255
230	MAGIC	1879	1987	203255
231	MAGIC	2074	4824	203255
232	MAGIC	1597	3249	203255
233	MAGIC	1789	1923	203255
234	MAGIC	1850	3197	203255
235	MAGIC	2003	2095	203255
236	MAGIC	2126	2253	203255
237	MAGIC	1731	1788	203255
238	MAGIC	2002	1935	203255
239	MAGIC	2000	3923	203255
240	MAGIC	1501	1686	203255
241	MAGIC	1650	2108	203255
242	MAGIC	1760	2967	203255
243	MAGIC	1622	9550	203255
244	MAGIC	1924	2151	203255
245	MAGIC	2077	2094	203255
246	MAGIC	2073	1979	203255
247	MAGIC	2312	4659	203255
248	MAGIC	1160	16240	203255
249	MAGIC	2126	2125	203255
250	MAGIC	2098	1982	203255
251	MAGIC	1831	2232	203255
252	MAGIC	1858	2642	203255
253	MAGIC	1909	1944	203255
254	MAGIC	2778	1716	203255
255	MAGIC	1972	2205	203255
256	MAGIC	1891	2129	203255
257	MAGIC	1764	2145	203255
258	MAGIC	2598	2427	203255
259	MAGIC	2185	2521	203255
260	MAGIC	2558	1869	203255
261	MAGIC	2411	3210	203255
262	MAGIC	2368	2651	203255
263	MAGIC	2107	2190	203255
264	MAGIC	1430	32607	203255
265	MAGIC	2273	3040	203255
266	MAGIC	1755	2484	203255
268	MAGIC	1712	2182	203255
269	MAGIC	1690	2405	203255
270	MAGIC	1953	2083	203255
271	MAGIC	1887	2185	203255
272	MAGIC	2505	1902	203255
273	MAGIC	1523	2116	203255
274	MAGIC	2084	1745	203255
275	MAGIC	2242	1631	203255
276	MAGIC	2089	1666	203255
277	MAGIC	1496	1620	203255
279	MAGIC	1813	1954	203255
280	MAGIC	1582	1701	203255
281	MAGIC	1715	1938	203255
282	MAGIC	1800	1795	203255
283	MAGIC	1536	2234	203255
284	MAGIC	1367	1894	203255
285	MAGIC	1912	2344	203255
286	MAGIC	1804	4241	203255
287	MAGIC	2021	2013	203255
288	MAGIC	2244	2898	203255
289	MAGIC	1517	2624	203255
290	MAGIC	1658	5626	203255
291	MAGIC	1852	1930	203255
292	MAGIC	1563	1797	203255
293	MAGIC	1371	2054	203255
294	MAGIC	2088	2166	203255
295	MAGIC	2080	1946	203255
296	MAGIC	2203	2733	203255
297	MAGIC	1865	1995	203255
298	MAGIC	2044	2955	203255
299	MAGIC	1954	3677	203255
300	MAGIC	1793	1762	203255
301	MAGIC	1828	2231	203255
302	MAGIC	1887	1772	203255
303	MAGIC	1762	2039	203255
304	MAGIC	1807	2084	203255
305	MAGIC	1837	5716	203255
306	MAGIC	1670	2537	203255
307	MAGIC	1910	2122	203255
308	MAGIC	1739	2462	203255
309	MAGIC	1732	5062	203255
310	MAGIC	2166	1970	203255
311	MAGIC	2261	2003	203255
312	MAGIC	2201	3367	203255
313	MAGIC	2069	3899	203255
314	MAGIC	2403	2355	203255
315	MAGIC	2121	2088	203255
316	MAGIC	2099	1874	203255
317	MAGIC	2820	3469	203255
318	MAGIC	2443	10865	203255
319	MAGIC	1881	2455	203255
320	MAGIC	1774	6871	203255
321	MAGIC	1958	2232	203255
322	MAGIC	1926	4922	203255
323	MAGIC	2079	2840	203255
324	MAGIC	1843	2521	203255
325	MAGIC	1551	2799	203255
326	MAGIC	1817	2152	203255
327	MAGIC	1975	2585	203255
328	MAGIC	1811	2337	203255
329	MAGIC	2015	3523	203255
330	MAGIC	1705	8134	203255
331	MAGIC	2242	3347	203255
332	MAGIC	2407	2016	203255
333	MAGIC	1716	2486	203255
334	MAGIC	2522	3546	203255
335	MAGIC	2069	2200	203255
336	MAGIC	2197	2742	203255
337	MAGIC	2229	2043	203255
338	MAGIC	2004	2080	203255
339	MAGIC	1665	2289	203255
340	MAGIC	1815	3561	203255
341	MAGIC	2519	2873	203255
342	MAGIC	2043	2178	203255
343	MAGIC	2914	2060	203255
344	MAGIC	2363	2320	203255
345	MAGIC	2041	3536	203255
346	MAGIC	1834	2426	203255
347	MAGIC	1879	2366	203255
348	MAGIC	1319	10742	203255
349	MAGIC	2068	4190	203255
350	MAGIC	2271	2073	203255
351	MAGIC	2000	2589	203255
352	MAGIC	1674	2222	203255
353	MAGIC	1934	4865	203255
354	MAGIC	2056	2949	203255
355	MAGIC	1325	2809	203255
356	MAGIC	1889	2079	203255
357	MAGIC	1856	2712	203255
358	MAGIC	2134	2239	203255
359	MAGIC	1803	2465	203255
360	MAGIC	2152	5278	203255
361	MAGIC	1916	2210	203255
362	MAGIC	1809	2555	203255
363	MAGIC	1960	2041	203255
364	MAGIC	1853	2262	203255
365	MAGIC	1391	9223	203255
366	MAGIC	3828	1688	203255
367	MAGIC	1943	2282	203255
368	MAGIC	1489	4933	203255
369	MAGIC	1585	1982	203255
370	MAGIC	1555	1839	203255
371	MAGIC	1623	1965	203255
372	MAGIC	1629	4482	203255
373	MAGIC	1764	1710	203255
374	MAGIC	1360	3403	203255
375	MAGIC	1735	1868	203255
376	MAGIC	1550	1659	203255
377	MAGIC	1778	1957	203255
378	MAGIC	1693	1883	203255
379	MAGIC	1878	2145	203255
380	MAGIC	1651	1487	203255
381	MAGIC	2531	1807	203255
382	MAGIC	2179	2150	203255
383	MAGIC	1035	1283	203255
384	MAGIC	1527	1751	203255
385	MAGIC	2053	1586	203255
386	MAGIC	2272	57810	203255
387	MAGIC	2080	2218	203255
388	MAGIC	1970	1786	203255
389	MAGIC	2017	2322	203255
390	MAGIC	1882	5492	203255
391	MAGIC	2030	1770	203255
392	MAGIC	2560	1866	203255
393	MAGIC	31118	1618	203255
394	MAGIC	2253	2218	203255
395	MAGIC	2031	2351	203255
396	MAGIC	2007	1786	203255
397	MAGIC	1937	2645	203255
398	MAGIC	799	795	203255
PI251246_add	Oilseed	3567	2197	203255
W21	Oilseed	35636	185	203255
W22	Oilseed	39204	148	203255
WW_W7	Oilseed	2440	2295	203255
F1	RIL	38951	3759	203255
F10	RIL	40388	831	203255
F11	RIL	40097	1727	203255
F12	RIL	40136	1909	203255
F14	RIL	37603	1564	203255
F15	RIL	38236	1579	203255
F16	RIL	38068	4195	203255
F17	RIL	37112	3296	203255
F18	RIL	38991	2491	203255
F19	RIL	39193	28	203255
F2	RIL	37616	3154	203255
F20	RIL	34663	1972	203255
F21	RIL	39244	3597	203255
F22	RIL	39652	1306	203255
F23	RIL	38438	2518	203255
F24	RIL	39796	420	203255
F25	RIL	39794	908	203255
F26	RIL	35199	1086	203255
F27	RIL	36842	1044	203255
F28	RIL	39465	1598	203255
F29	RIL	36367	3139	203255
F3	RIL	38263	3297	203255
F30	RIL	39963	608	203255
F31	RIL	35830	1014	203255
F32	RIL	35745	2370	203255
F33	RIL	40393	3665	203255
F34	RIL	38664	2853	203255
F35	RIL	35412	1838	203255
F36	RIL	36117	1277	203255
F37	RIL	39339	4607	203255
F38	RIL	36549	1719	203255
F39	RIL	39855	3312	203255
F4	RIL	38570	3598	203255
F40	RIL	40533	2335	203255
F5	RIL	38345	1316	203255
F6	RIL	39650	1139	203255
F8	RIL	37606	1973	203255
F9	RIL	40127	798	203255
R1	Romaine	34366	73	203255
R11	Romaine	39198	64	203255
R14	Romaine	38014	28	203255
R15	Romaine	37013	28	203255
R17	Romaine	38241	47	203255
R19	Romaine	39267	33	203255
R2	Romaine	39455	143	203255
R20	Romaine	36709	43	203255
R23	Romaine	38788	45	203255
R27	Romaine	36441	32	203255
R28	Romaine	34002	49	203255
R29	Romaine	40996	25	203255
R3	Romaine	35235	64	203255
R30	Romaine	40416	73	203255
R32	Romaine	38642	64	203255
R33	Romaine	39875	48	203255
R35	Romaine	35140	341	203255
R36	Romaine	36950	48	203255
R37	Romaine	34199	105	203255
R38	Romaine	35190	91	203255
R4	Romaine	36403	409	203255
R41	Romaine	39544	24	203255
R42	Romaine	40511	53	203255
R44	Romaine	33313	55	203255
R45	Romaine	37018	1975	203255
R46	Romaine	34337	71	203255
R6	Romaine	37193	39	203255
R7	Romaine	38524	14	203255
R8	Romaine	35102	24	203255
S39	Romaine	40703	63	203255
WW_R29	Romaine	1808	1865	203255
GWAS-W14	Saligna	19671	3459	203255
W9	Saligna	19492	3324	203255
CGN10978	Serriola	3998	3823	203255
CGN20699B	Serriola	4649	3297	203255
CGN21396	Serriola	19514	3324	203255
Davi-1	Serriola	20339	3422	203255
Davi-36	Serriola	19597	3337	203255
Davi-61	Serriola	19831	3595	203255
W13	Serriola	37804	234	203255
W15	Serriola	36229	265	203255
W19	Serriola	39184	2070	203255
W20	Serriola	39454	282	203255
W24	Serriola	38186	275	203255
W25	Serriola	39174	214	203255
W26	Serriola	33559	288	203255
W3	Serriola	36237	249	203255
W33	Serriola	37095	242	203255
W38	Serriola	33417	240	203255
W4	Serriola	36924	215	203255
W42	Serriola	35934	293	203255
W44	Serriola	31410	233	203255
W5	Serriola	39557	236	203255
WW_W12	Serriola	4291	4289	203255
WW_W27	Serriola	4586	3791	203255
WW_W28	Serriola	3935	4044	203255
WW_W30	Serriola	4280	3887	203255
WW_W32	Serriola	3051	4020	203255
WW_W36	Serriola	3311	3685	203255
WW_W40	Serriola	4149	6113	203255
L21	Stem	34918	65	203255
S10	Stem	37690	252	203255
S11	Stem	32832	98	203255
S12	Stem	36022	13	203255
S14	Stem	37427	45	203255
S2	Stem	36394	26	203255
S21	Stem	32203	77	203255
S23	Stem	33361	34	203255
S27	Stem	39250	12	203255
S28	Stem	39052	22	203255
S3	Stem	39457	81	203255
S30	Stem	35657	136	203255
S31	Stem	38253	72	203255
S32	Stem	33079	2019	203255
S33	Stem	34898	87	203255
S36	Stem	40073	49	203255
S38	Stem	34119	55	203255
S40	Stem	37078	32	203255
S41	Stem	37719	348	203255
S6	Stem	34518	56	203255
Wo111	Stem	2195	2284	203255
Wo111_add	Stem	3170	2184	203255
Wo305_add	Stem	3302	2042	203255
Wo307_add	Stem	3470	1956	203255
Wo326_add	Stem	3455	1969	203255
Wo328_add	Stem	3516	2341	203255
Wo338_add	Stem	3530	2105	203255
Wo403_add	Stem	3102	2011	203255
Wo46	Stem	2085	2342	203255
Wo46_add	Stem	3066	2238	203255
Wo503_add	Stem	3305	2316	203255
WoHTS_add	Stem	3516	2341	203255
WoLJB_add	Stem	3406	2107	203255
W2	Unknown	39443	200	203255
W35	Unknown	38222	2470	203255
W6	Unknown	36271	138	203255
WW_W8	Unknown	2952	3435	203255
X1	Unknown	34903	134	203255
X15	Unknown	35645	173	203255
CGN09365	Virosa	20385	3963	203255
CGN13325	Virosa	19411	3715	203255
Y37_add	Youmaicai	3333	1931	203255
Y4	Youmaicai	2024	2427	203255

### Sheet: Supplementary Table 2
Supplementary Table 2. Interval information of QTL loci and localized parents
QTL	elite Parent	Non-elite Parent	Genome Region
QTL1	Wo46	299	LG6: 171218983-176946644
QTL2	Y37	397	LG6: 173375647-174091561
QTL3	Wo328	119	LG2: 39368268-39872500
QTL4	Y37	S1	LG7: 84660542-86665665
QTL5	WoLJB	Wo328	LG8: 62000000-62500000

### Sheet: Supplementary Table 3
Supplementary Table 3. Accession statistics for the elite haplotypes of five QTLs in the LG panel
QTL_Haplotype	Accessions
QTL1_H4	103, 104, 105, 106, 107, 108, 109, 111, 112, 113, 114, 115, 121, 122, 123, 124, 125, 126, 127, 128, 129, 130, 131, 132, 133, 135, 136, 137, 139, 140, 141, 142, 143, 144, 145, 146, 147, 148, 149, 150, 151, 152, 153, 154, 155, 156, 158, 159, 16, 160, 161, 162, 164, 165, 166, 167, 168, 169, 170, 171, 172, 173, 175, 179, 180, 181, 182, 185, 188, 189, 190, 191, 192, 196, 197, 198, 200, 218, 219, 221, …
QTL2_H4	X8, X5, R9, R43, R40, R39, R34, R25, R18, R13, L9, L4, L36, L30, L29, L24, L23, L2, L19, L18, L15, L14, L13, C9, C5, C28, C20, C18, C12, B4, B34, B32, B29, B23, B18, B17, B11, L26, L11, B9, B8, B7, B6, B5, B37, B36, B35, B31, B30, B3, B28, B27, B26, B25, B24, B21, B20, B2, B15, B14, B13, B12, B10, B1, X18, L12, C8, C6, C4, C35, C34, C32, C31, C27, C25, C24, C23, C22, C21, C19, C14, C10, X7, X4, X…
QTL3_H3	177, 187, 191, 196, 197, 198, 215, 217, 231, 260, 261, 265, 325, 375, Wo328_add, Wo503_add, WoHTS_add
QTL4_H9	1, 100, 111, 119, 127, 129, 130, 131, 132, 140, 141, 143, 156, 159, 163, 168, 170, 172, 204, 208, 219, 221, 222, 223, 224, 227, 234, 235, 237, 245, 247, 250, 256, 259, 260, 264, 266, 268, 274, 276, 280, 288, 3, 300, 301, 302, 308, 309, 320, 321, 322, 324, 326, 327, 328, 329, 338, 339, 341, 343, 344, 347, 351, 352, 354, 356, 358, 363, 364, 366, 371, 382, 387, 389, 392, 4, 5, 57, 58, 59, 70, 79, 8,…
QTL5_H4	X8, X5, S15, R9, R43, R40, R39, R34, R25, R18, R13, L9, L36, L30, L29, L24, L23, L2, L19, L18, L15, L14, L13, C9, C5, C28, C18, C12, B34, B23, B18, B11, L26, L11, B9, B8, B7, B6, B5, B37, B36, B35, B31, B30, B3, B28, B27, B26, B25, B24, B21, B20, B15, B14, B13, B12, B10, X18, L12, C8, C6, C4, C35, C34, C32, C31, C27, C25, C24, C23, C22, C21, C19, C14, C10, X1, W35, X7, X4, X2, R31, R26, L5, L37, …

### Sheet: Supplementary Table 4
Supplementary Table 4. Specific outcomes of QTL pyramiding in the F1 hybrids
Hybrid Combination	Homozygous Alleles in F1	Heterozygous Alleles in F1	Number of Favorable Alleles
265×159	QTL1/QTL2	QTL3/QTL4/QTL5	5
265×119	QTL5	QTL1/QTL2/QTL3/QTL4	5
265×324	QTL1/QTL2/QTL5	QTL3/QTL4	5
159×119	QTL4	QTL1/QTL2/QTL5	4
Wo328×375	QTL3	QTL1/QTL2/QTL5	4

### Sheet: Supplementary Table 5
Supplementary Table 5. Primers for molecular marker validation.
Primer name	Sequence (5'-3')	Note
QTL1-F	CCATTTAGGTTCACGCAAGGC	F: 1010 bp
QTL1-R	CCTCGGAGTATACCATGCACC	uF: 582 bp
QTL2-F	ATGACGAGGATTATTTGGGCA	F: 581 bp
QTL2-R	TCCCCAAGTGTTCGACAATCC	uF: 444 bp
QTL3-F	TCTGTGTTGGGAGGGACAATG	F: 407 bp
QTL3-R	ATATGCTTGACCTACCAGCCG	uF: 606 bp
QTL4-F	TCCTCCAGCGCAGGTAAATC	F: 951 bp
QTL4-R	TGGGGTAAACAAACGAAGCT	uF: 1114 bp
QTL5-F	GGCATGCGTTTGTGGAAAAGA	F: 467 bp
QTL5-R	CTTTGCCCAAAAAGGTGTGGA	uF:334 bp
